# Genetic immune escape landscape in primary and metastatic cancer

**DOI:** 10.1101/2022.02.23.481444

**Authors:** Francisco Martínez-Jiménez, Peter Priestley, Charles Shale, Jonathan Baber, Erik Rozemuller, Edwin Cuppen

**Author notes:** Corresponding authors, Francisco Martínez-Jiménez Edwin Cuppen. These authors contributed equally to this work (Francisco Martínez-Jiménez, Peter Priestley).

## Abstract

Immune surveillance escape is a hallmark of tumorigenesis^1^. Multiple studies have characterized the immune escape landscape across several untreated early-stage primary cancer types^2–4^. However, whether late-stage treated metastatic tumors present differences in genetic immune escape (GIE) prevalence and dynamics remains unclear. Here, we performed a pan-cancer characterization of GIE prevalence across six immune escape pathways in 6,457 uniformly processed Whole Genome Sequencing (WGS) tumor samples including 58 cancer types from 1,943 primary untreated patients and 4,514 metastatic patients. To effectively address the complexity of the Human Leukocyte Antigen (HLA-I) locus and to characterize its tumor status, we developed LILAC, an open-source integrative framework. We demonstrate that one in four tumors harbor GIE alterations, with high mechanistic and frequency variability across cancer types. GIE prevalence is highly consistent between primary and metastatic tumors for most cancer types with few exceptions such as prostate and thyroid carcinomas that have increased immune evasion frequencies in metastatic tumors. Positive selection analysis revealed that GIE alterations are frequently selected for in tumor evolution and that focal LOH of HLA-I, unlike non-focal LOH of HLA-I, tends to lose the HLA allele that presents the largest neoepitope repertoire. We also unraveled tumor genomic features contributing to immune escape incidence, including DNA repair deficiency, APOBEC activity, tobacco associated mutation load and viral DNA integration. Finally, there is a strong tendency for mid and high tumor mutation burden (TMB) tumors to preferentially select LOH of HLA-I for GIE whereas hypermutated samples favor global immune evasion strategies. Our results indicate that genetic immune escape is generally a pre-metastatic event during tumor evolution and that tumors adapt different strategies depending on their neoepitope burden.
