## Supplementary Table 1 for "Genetic immune escape landscape in primary and metastatic cancer"

### Sheet: Selected genes and references
Gene	Pathway specific	Pathway general	Pathway number	References	Type mutations	Selected
HLA-A	HLA-I	HLA-I	1	10.1186/s12920-019-0544-1, 10.1073/pnas.2104504118 , 10.1016/j.cell.2017.10.001, 10.1158/2159-8290.CD-20-0672	Non-synonymous, LOH, deep deletion	1
HLA-B	HLA-I	HLA-I	1	10.1186/s12920-019-0544-1, 10.1073/pnas.2104504118 , 10.1016/j.cell.2017.10.001, 10.1158/2159-8290.CD-20-0672	Non-synonymous, LOH, deep deletion	1
HLA-C	HLA-I	HLA-I	1	10.1186/s12920-019-0544-1, 10.1073/pnas.2104504118 , 10.1016/j.cell.2017.10.001, 10.1158/2159-8290.CD-20-0672	Non-synonymous, LOH, deep deletion	1
B2M	Scaffold MHC	Antigen Presentation	2	10.1186/s12920-019-0544-1, 10.1093/jnci/88.2.100, 10.1073/pnas.2104504118, 10.1111/j.1399-0039.1998.tb03082.x, 10.1158/2159-8290.CD-17-1327	Monoallelic trucating, biallelic non-synonymous, deep deletion	1
CALR	Scaffold MHC	Antigen Presentation	2	10.1016/j.molcel.2019.11.004	Monoallelic trucating, biallelic non-synonymous, deep deletion	1
TAP1	Transport MHC	Antigen Presentation	2	10.1016/s0092-8674(05)80068-6, 10.1080/2162402X.2017.1356143 10.1038/nature23477	Monoallelic trucating, biallelic non-synonymous, deep deletion	1
TAP2	Transport MHC	Antigen Presentation	2	10.1016/s0092-8674(05)80068-6, 10.1080/2162402X.2017.1356143 10.1038/nature23477	Monoallelic trucating, biallelic non-synonymous, deep deletion	1
TAPBP	Transport MHC	Antigen Presentation	2	10.1038/nature23477	Monoallelic trucating, biallelic non-synonymous, deep deletion	1
NLRC5	transcription activation MHC	Antigen Presentation	2	10.1073/pnas.1602069113, 10.4049/jimmunol.1102671	Monoallelic trucating, biallelic non-synonymous, deep deletion	1
CIITA	transcription activation MHC	Antigen Presentation	2	10.1016/j.ccr.2011.11.006, 10.1038/nature09754	Monoallelic trucating, biallelic non-synonymous, deep deletion	1
RFX5	transcription activation MHC	Antigen Presentation	2	10.1158/2159-8290.CD-17-1327, 10.1002/ijc.25106	Monoallelic trucating, biallelic non-synonymous, deep deletion	1
JAK1	IFN-gamma pathway	IFN-γ pathway	3	10.1371/journal.pone.0176181, 10.1038/s41588-021-00779-1	Monoallelic trucating, biallelic non-synonymous, deep deletion	1
JAK2	IFN-gamma pathway	IFN-γ pathway	3	10.1371/journal.pone.0176181, 10.1038/s41588-021-00779-1, 10.18632/oncotarget.17689	Monoallelic trucating, biallelic non-synonymous, deep deletion	1
IRF2	IFN-gamma pathway	IFN-γ pathway	3	10.4049/jimmunol.1900475	Monoallelic trucating, biallelic non-synonymous, deep deletion	1
IFNGR1	IFN-gamma pathway	IFN-γ pathway	3	10.1038/s41588-021-00779-1	Monoallelic trucating, biallelic non-synonymous, deep deletion	1
IFNGR2	IFN-gamma pathway	IFN-γ pathway	3	10.1038/s41588-021-00779-1	Monoallelic trucating, biallelic non-synonymous, deep deletion	1
APLNR	IFN-gamma pathway	IFN-γ pathway	3	10.1038/nature23477	Monoallelic trucating, biallelic non-synonymous, deep deletion	1
STAT1	IFN-gamma pathway	IFN-γ pathway	3	10.1038/nature23477, 10.1038/s41588-021-00779-1	Monoallelic trucating, biallelic non-synonymous, deep deletion	1
CD274	Immune checkpoint inhibition (PD-L1)	PD-L1	4	10.1073/pnas.0611533104, 10.1007/s12032-010-9515-2	Amplification	1
CD58	CD58 immune receptor	CD58	5	10.1038/nature2347, 10.1038/s41588-021-00779-1, 10.1016/j.ccr.2011.11.006	Monoallelic trucating, biallelic non-synonymous, deep deletion	1
SETDB1	Chromatin remodelling	Epigenetic	6	10.1038/s41586-021-03520-4	Amplification	1
